# New Vista into Origins of Viruses from a Prototypic ssDNA Phage

**DOI:** 10.1101/2022.05.27.493684

**Authors:** Nejc Kejzar, Elina Laanto, Ilona Rissanen, Vahid Abrishami, Muniyandi Selvaraj, Sylvain Moineau, Janne Ravantti, Lotta-Riina Sundberg, Juha T. Huiskonen

**Author notes:** Krupic lab, Department of Physiology, Development and Neuroscience, University of Cambridge, Cambridge CB2 3EG, UK. The Sainsbury Laboratory, Norwich Research Park, Norwich NR4 7UH, UK. contributed equally (Nejc Kejzar, Elina Laanto, Ilona Rissanen).

## Abstract

Viruses play a central role in all ecological niches; the origin of viruses, however, remains an open question. While phylogenetic analysis of distantly related viruses is hampered by a lack of detectable sequence similarity, structural biology can reveal conserved capsid protein structures that facilitate the study of distant evolutionary relationships. Here, we characterize the lipid-containing ssDNA temperate bacteriophage ΦCjT23, which is infecting *Flavobacterium* sp. (*Bacteroidetes*). We further detected ΦCjT23-like sequences in the genome of strains belonging to several *Flavobacterium* species. The virion structure determined by cryogenic electron microscopy revealed similarities to members of the viral kingdom *Bamfordvirae* that currently consists solely of dsDNA viruses. Common to these viruses, infecting hosts from all domains of life, is a major capsid protein composed of two upright β-sandwiches. The minimalistic structure of ΦCjT23 suggests that this phage serves as a model for the last common ancestor between ssDNA and dsDNA viruses in the *Bamfordvirae*. Both ΦCjT23 and the related phage FLiP infect *Flavobacterium* species found in several environments, suggesting that these types of viruses have a global distribution and shared evolutionary origin. Detailed comparisons to related, more complex viruses not only expand our knowledge about this group of viruses but also provide a rare glimpse into early virus evolution.
