## Supplementary Table 1 for "New Vista into Origins of Viruses from a Prototypic ssDNA Phage"

### Sheet: Sheet1
Supplementary Data Table 1. phiCjT23 genome annotation
												HHPred
Predicted open reading frames	Putative function	blastp hit	Number of hits	Max score	Total score	Query coverage	E-value	Percent idenity	Accession length	Accession		Hit	Name	Probability	E-value	Score	SS	Aligned coils	Target length	Number of hits
orf01		hypothetical protein FLP_14250 [Flavobacterium piscis]	8	202	202	1	2e-65	98.04%	102	OCB73829.1		6FRK_w	Signal recognition particle 9 kDa protein; ER membrane targeting ribosome Signal recognition particle, TRANSLATION; HET:	50.36	50	21.55	4.1	45	74	7
orf02		hypothetical protein [Flavobacterium sp. JXAS1]	25	219	219	1	3e-72	100.00%	108	WP_166924145.1		3HE5_C	SYNZIP1; heterodimeric coiled-coil, DE NOVO PROTEIN; 1.75A {artificial gene}	80.9	9.1	24.23	5.2	45	49	68	◾Coiled coil segment(s)
orf03	Replication initiation protein	hypothetical protein [Flavobacterium sp. JXAS1]	51	7	807	1	0.0	99.50%	397	WP_166924143.1		4CIJ_B	GST REP; ISOMERASE, CELL CYCLE, ROLLING CIRCLE REPLICATION, ANTIBIOTIC RESISTANCE, TYPE I TOPOISOMERASE; 2.3A {GEOBACILL	99.97	4.9e-30	240.04	16.8	241	271	3
orf04		hypothetical protein EV145_102157 [Flavobacterium sp. 245]	14	110	110	1	1e-30	100.00%	55	TDP02997.1		5F64_D	Putative positive transcription regulator (sensor EvgS) from Shigella flexneri	95.46	0.092	31.16	5.5	44	207	250
orf05	Major capsid protein	hypothetical protein [Flavobacterium sp. JXAS1]	51	472	472	1	1e-167	97.91%	239	WP_166924141.1	hits to phage structural proteins	5OAC_E		95.45	1.2	41.94	15.5	162	310	3
orf06		hypothetical protein [unclassified Flavobacterium]	32	259	259	1	7e-86	77.98%	168	WP_110835153.1		7KRA_H	Endoplasmic reticulum membrane protein complex subunit 10	85.86	0.76	37.8	2.3	21	205	53	◾Coiled coil segment(s) ◾Transmembrane segment(s)
												2W0C_P	PROTEIN P3; VIRUS, MEMBER OF PRD1-ADENO VIRAL LINEAGE, MEMBRANE-CONTAINING BACTERIOPHAGE, VIRUS VIRION, MEMBRANE, TRANSMEMBRANE, CAPSID PROTEIN; HET: CA; 7.0A {PSEUDOALTEROMONAS PHAGE PM2}	47.22	28	27.52	2.9	21	104
orf07		hypothetical protein [Flavobacterium sp. JXAS1]	43	243	243	1	1e-80	97.69%	130	WP_166924137.1		2ZQK_C	Putative translocated intimin receptor protein (Translocated intimin receptor Tir)	15.84	59	22.81	-0.2	16	77	1
orf08		No significant similarity found										5OOQ_C	Ribosome biogenesis protein NOP53; Helicase, RNA, exosome, ribosome biogenesis, RNA BINDING PROTEIN; HET: SO4; 3.2A {Saccharomyces cerevisiae}	74.54	2.1	22.92	0.8	18	38	29
orf09		hypothetical protein [unclassified Flavobacterium]	29	90.9	90.9	1	1e-22	77.59%	58	WP_158283863.1		5K1A_H	WD repeat-containing protein 48; WD40 domain, Ubiquitin-specific protease 12, USP12	30.51	84	23.7	3	25	677	5	◾Transmembrane segment(s)
orf10	Putative structural protein	hypothetical protein B0A67_16240 [Flavobacterium aquidurense]	>100	256	256	1	2e-84	71.35%	181	OXA70339.1	hits to phage structural proteins	4XTR_G	Pep12p; membrane protein targeting complex, HYDROLASE-TRANSPORT PROTEIN complex; HET: ADP, ATP; 2.05A {Saccharomyces cerevisiae	64.78	14	19.29	2.6	19	37	27	◾Transmembrane segment(s)
orf11		hypothetical protein C8K70_101650 [Flavobacterium sp. GV069]	4	44.7	44.7	1	7e-05	97.14%	35	PYF36564.1		6A7F_H	major coat protein p8; filamentous bacteriophage, major coat protein, VIRAL PROTEIN; 3.4A {Filamentous phage}	80.03	4.6	21.69	3.1	21	53	139	◾Transmembrane segment(s)
												2W0C_T	PROTEIN P6; VIRUS, MEMBER OF PRD1-ADENO VIRAL LINEAGE, MEMBRANE-CONTAINING BACTERIOPHAGE, VIRUS VIRION, MEMBRANE, TRANSMEMBRANE, CAPSID PROTEIN; HET: CA; 7.0A {PSEUDOALTEROMONAS PHAGE PM2}	45.31	37	21.17	2.6	25	127
orf12		hypothetical protein [Flavobacterium tistrianum]	27	350	350	1	1e-121	98.84%	173	WP_111369144.1		7ADO_I	ER membrane protein complex subunit 10; ER membrane protein, EMC, Membrane protein biogenesis, MEMBRANE PROTEIN	84.68	0.91	39.83	2.4	16	263	25
orf13	penton-spike complex	hypothetical protein [Flavobacterium sp. JXAS1]	19	520	520	1	0.0	89.40%	283	WP_166924132.1		3J40_J	gp10; capsid, accessory protein, VIRUS; 4.5A {Salmonella phage epsilon15}	20.28	83	26.66	1.6	13	111	1
orf14		No significant similarity found										1Q90_A	Apocytochrome f; MEMBRANE PROTEIN COMPLEX, PHOTOSYNTHESIS, ELECTRON TRANSFER, OXYDOREDUCTASE, CHLOROPHYLL, BETA-CAROTENE, STIGMATELLIN, SULFOQUINOVOSYLDIACYLGLYCEROL, MONOGALACTOSYLDIACYLGLYCEROL	54.28	13	28.22	2.1	31	292	9
orf15		hypothetical protein [Flavobacterium pectinovorum]	>100	310	310	1	2e-105	75.81%	186	WP_140509946.1		6W8U_M	pilin; helical symmetry, archaeal pilus, Type IV pilus, PROTEIN FIBRIL; 3.8A {Pyrobaculum arsenaticum}	94.24	2.4	32.93	12.6	131	142	117	◾Transmembrane segment(s) ◾Signal peptide
												6Q5U_R	Penton protein; Phage, Tectiviridae, Membrane, double-barrel, helix turn helix, helix with a kink, beta-propeller, heteropentamer, penton, VIRUS; 2.75A {Enterobacteria phage PR772}	67.71	33	27.7	6.3	47	126
