## Supplementary Table 2 for "New Vista into Origins of Viruses from a Prototypic ssDNA Phage"

### Sheet: Taul1
Supplementary Data Table 2. Available information on the bacterial strains in which phiCjT23-like prophage area was detected with the locations of the putative prophage in the genome or genome contig.
Bacteria where phiCjT23-like prophage was detected	Accession number of the contig/complete genome	Start	End	Size of the prophage area	Isolation source of the bacterium	Country/location	Isolation time	Other
Flavobacterium croceum DSM 17960	NZ_PQNY01000009	45351	39331	6021	activated sludge	South Korea: Pohang	2005
Flavobacterium oncorhynchi strain CCUG 59446 43445	NZ_MUHA01000028	98400	92262	6139	Oncorhynchus mykiss	Spain	2008
Flavobacterium saccharophilum strain DSM 1811	NZ_FRBY01000002	158023	151727	6297	silt-water interface	United Kingdom of Great Britain and Northern Ireland Surrey, Guildford, River Wey	1975
Flavobacterium phycosphaerae strain MK012	NZ_JAAATZ010000001	2752632	2759101	6470	freshwater	South Korea: Han river	2019
Flavobacterium xinjiangense strain CGMCC 1.2749	NZ_FRCL01000006	168542	162027	6516	rhizosphere of cultivated soybean	India
Flavobacterium crassostreae strain LPB0076	NZ_CP017688	2122428	2115895	6532	Pacific oyster	South Korea: Incheon	2016
Flavobacterium laiguense strain LB2P30	NZ_QCZH01000009	78085	84679	6596	Glacier ice	China	2016
Changchengzhania lutea strain SM1355 chromosome	NZ_CP039456	approx. 3598205	3604888	6600	Antarctic intertidal sandy sediment	Antarctica	2013
Flavobacterium notoginsengisoli strain S00128 Ga0436311_07	NZ_JACHLB010000007	183345	176740	6606	Gut of beetle?	USA:Texas		100% identical with Flavobacterium nitrogenifigens
Flavobacterium nitrogenifigens strain S00142 Ga0436316_07	NZ_JACHLD010000007	117710	124315	6606	Gut of beetle?	USA:Texas		100% identical with Flavobacterium notoginsengisoli
Flavobacterium sp. MR2016-29 Contig_0	NZ_JADKPU010000001	149378	142769	6610	Freshwater Creek	USA: Williamsport	2016	Xer sequence is in replication protein, possibly predicted gene starts later
Flavobacterium undicola strain BBQ-18	NZ_JAAAPM020000012	58703	65345	6643	water	Taiwan	2016
Flavobacterium chilense strain DSM 24724	NZ_FRBT01000001	1637100	1643867	6768	external lesion on a diseased rainbow trout (Oncorhynchus mykiss) from a fish farm	Chile near Aysen	before 13.4.2011
Flavobacterium sp. ABG	NZ_LEKS01000005	19262	12478	6785	Freshwater Creek	USA: Montoursville, Pennsylvania	2012
Flavobacteriales bacterium 33_180_T64	MAAQ01000005	79399	72533	6867	Sample BD02T64 sea water enriched with oil for 64 days	USA Gulf of Mexico	2013
Flavobacterium hydatis strain DSM 2063	NZ_JPRM01000024	85246	92165	6920	gills of diseased salmon	USA	before 24.03.1981
Flavobacterium sp. LB2P53	NZ_RYDG01000003	255130	262181	7052	glacier	China	2016
Flavobacterium glycines strain Gm-149	NZ_FNEO01000007	60297	67358	7062	rhizosphere of cultivated soybean	India
Flavobacterium sp. LB3P56	NZ_VJZR01000011	88734	95835	7102	Glacier ice	China	2016	species name has updated to Flavobacterium franklandianum
Flavobacterium sp. Root901	NZ_LMJB01000006	758758	765902	7145	root	Germany: Cologne	2012
Flavobacterium sp. ov086	NZ_FZNL01000045	5017	12261	7245
Flavobacterium psychroterrae strain CCM 8827	JAGYVZ010000004	174960	167696	7264	stone fragment in a fissure in Komarek Wall, James Ross Island	Antarctica	2009
Flavobacterium sp. GSR18	VJZM01000037	20220	27626	7407	glacier	China	2016
Flavobacterium sp. GSP39	VJZN01000037	20220	27626	7407	Glacier ice	China	2017
Flavobacterium daejeonense DSM 17708	NZ_AUDK01000007	117615	110123	7493
Flavobacterium sp. JXAS1 L12	NZ_JAALLN010000011	25509	18006	7504	freshwater sample collected from lake	China: Jiu Jiang, Poyang Lake
Flavobacterium sp. CSZ Contig_01	NZ_JADKPQ010000001.1	59105	51587	7519	Freshwater Creek	USA: Williamsport	2019
Flavobacterium sp. LB3P62	NZ_VJZQ01000002	47314	54920	7607	glacier	China	2016
Flavobacterium sp. T13(2019) isolate CIP111411	NZ_CAIJDP010000079.1	10496	2889	7608	Fish culture water sample	Chile	2013
Flavobacterium cupreum NZ_QWDM01000014	NZ_QWDM01000014	41879	34227	7653	regolith	Antarctica: James Ross Island	2008
Flavobacterium circumlabens strain CCM 8828	QWDN01000006	176351	184003	7653	sediment from stream	Antarctica: James Ross Island	2014	Prophage area is identical with the other F. circumlabensas strain. In F. cupreum, 2 nt difference. All strains are from the same study
Flavobacterium circumlabens strain P5626 Ga0310575_106	SLWA01000006.1	204899	212551	7653
Flavobacterium sp. HTF	NZ_QETH01000068	15144	22807	7664	Fresh creek	USA: Pennsylvaina	2017
Flavobacterium plurextorum CCUG 60112	NZ_MUHD01000016	200829	208608	7780	Eggs of Oncorhynchus mykiss	Spain: central part	2008
Lacinutrix sp. CAU 1491	NZ_SUPL01000007	73673	65844	7829	marine water	South Korea: Jeju island	2017	Name has been changed to Pontimicrobium aquaticum, Family Flavobacteriacae
Flavobacterium sp. 1355	NZ_JAFICC010000011.1	92645	100468	7834	Rhizosphere	USA: Memphis, Nebraska
Flavobacterium sp. fv08	NZ_FODK01000003	511947	519788	7842	Populus root?	USA
Flavobacterium pectinovorum strain 42	NZ_RCZH01000013	67632	59785	7848	Ice-wedge polygon	Canada: Axel Heiberg Island	2016
Flavobacterium sp. 245	SNXB01000002	152491	144635	7857
Flavobacterium sp. GA093 12	NZ_WSTB01000012.1	10446	2587	7860	polluted soil	South Korea: Guam-dong, Yuseong-gu, Daejeon	2018
Flavobacterium frigidimaris strain DSM 15937	NZ_FQWG01000015	43481	51362	7882	sea water	Antarctica	before 22.9.2003
Flavobacterium sp. GCV030	QKLS01000001	708693	716578	7886	rhizosphere metagenome	USA
Flavobacterium sp. GV069	QJTO01000001	708693	716578	7886	rhizosphere metagenome	USA
Flavobacterium sp. GV063 Ga0189700_101	SLUZ01000001	708693	716578	7886	rhizosphere metagenome			identical with GCV030 and GV069
Flavobacterium aquidurense strain DSM 18293 43416_contig_31	NZ_MUGR01000031	43313	51223	7911	spring water	Germany: Westhofer Bach		contains NNNNN	100% similar with frigidimaris, except NNN
Flavobacterium sp. Root935	NZ_LMJL01000012	153305	145338	7968	root	Germany: Cologne	2012
Flavobacterium collinsii xwA29 180	NZ_QJQY01000038	90582	82614	7969	soil		2017
Flavobacterium sp. M31R6	NZ_CP054141	2934472	2942457	7986	Phoxinus keumkang	South Korea	2019
Flavobacterium sp. 9	PEEU01000001	6127927	6135930	8003	Freshwater	USA, Lake Washington
Flavobacterium piscis strain CCUG 60099	NZ_LVEN01000027	899274	907300	8027	Kidney of Oncorhynchus mykiss	Spain
Flavobacterium anhuiense isolate Flavo_4,	NZ_CABHLZ020000002.1	514984	523053	8070	endosphere environment
Flavobacterium sp. B183 (this study)	CP097434	3584755	3576656	8100	water sample from a fish farm	Central Finland	2008
Flavobacterium sp. isolate BIN31	JAGIAV010000004	152650	144551	8100	sugarcane dry straw soil: soil metagenome	Sao Paulo, Brasil	2017
Flavobacterium sp. KBS0721	NZ_MULJ01000003	167477	159361	8117	soil	USA: Hickory Corners, MI	2011
Flavobacterium foetidum strain JCM 32085	NZ_SJTF01000010	53610	61779	8170	ginseng soil, type strain of Flavobacterium foetidum	South Korea	2012
Flavobacterium tistrianum strain GB 56.1	NZ_QJRH01000073	125573	117294	8280	soil	Thailand	2016
Flavobacterium cerinum strain 1E403 Scaffold5_1	NZ_SBII01000005	93863	85457	8407	soil	Norway: New Alesund	2017	start of the sequence is questionable
